# The geometry of gametic dispersal in a flying mammal, *Rhinolophus hipposideros*

**DOI:** 10.1101/2024.10.24.620000

**Authors:** Thomas Brazier, Diane Zarzoso-Lacoste, Lisa Lehnen, Pierre-Loup Jan, Sebastien J. Puechmaille, Eric J. Petit

## Abstract

Dispersal influences population and evolutionary dynamics, in a manner that depends on by which dispersal strategies gene flow occurs. In some species, mating partners move exclusively for mating, dispersing genes but not individuals. This is the case in many bat species, of which the lesser horseshoe bat (*Rhinolophus hipposideros*) shows a genetic structure at a fine spatial scale suggesting restricted dispersal. We investigated how natal and mating dispersal shape gene flow in this species in two metapopulations using paternity and population assignments. Half of the inferred paternities were intra-colonial and gave an estimate of the mean mating dispersal distance of around 11 km, explaining the observed genetic structure. Complete gametic dispersal distances were further estimated by combining natal with mating dispersal distances. The resulting gametic dispersal kernels showed a mean distance of around 20 km and a fat-tailed distribution typical of an excess of long-distance dispersal movements. It is the first time that natal and mating dispersal distances have been separately estimated and then combined in animals, documenting quantitatively how mating dispersal decorrelates gene and individual flows. It is important to consider this mechanism to explain dispersal evolution.
