## Supplementary material for "The geometry of gametic dispersal in a flying mammal, *Rhinolophus hipposideros*": Table S1

dataset	sampling_site	n_individuals	mean_Ho	mean_Hs	mean_allelic_richness	sampling_site_in_code
Picardy	Pic8	141	0.62915	0.6916625	6.594656233570214	M815
Picardy	Pic9	244	0.6253125	0.7460375	7.8499072995898915	PP3
Picardy	Pic11	158	0.594275	0.71665	6.766028972976699	M1979
Picardy	Pic16	746	0.6275875	0.714825	7.103959721797959	M831
Picardy	Pic7	186	0.620175	0.7212	7.159249908078194	M813
Picardy	Pic10	183	0.6029	0.71455	6.7838397592968125	M1975
Picardy	Pic13	198	0.6126375000000001	0.677775	6.805323881335185	M1079
Picardy	Pic14	282	0.577875	0.704925	7.7498898021250255	M244
Picardy	Pic6	291	0.5614625	0.703025	7.446836042453835	M811
Picardy	Pic4	179	0.604775	0.727225	8.037874655261588	PP1
Picardy	Pic2	122	0.5898125	0.6794	6.819671314330326	M1113
Picardy	Pic18	200	0.6082625	0.7176375	7.164451466207891	M1551
Picardy	Pic15	160	0.6269875	0.7039375	7.1146257533048605	M1102
Picardy	Pic3	241	0.650875	0.742	7.108834794122638	M1106
Picardy	Pic5	260	0.59875	0.7102875	7.172012046300977	M809
Picardy	Pic1	62	0.6342625	0.6929375	6.381839116135412	M1112
Picardy	Pic19	53	0.5596125	0.66295	6.335473572845974	CXSGT
Thuringia	Thu38	79	0.5203249999999999	0.5811875	5.103630012452812	Thu38
Thuringia	Thu27	109	0.5345125	0.55855	4.229230790180309	Thu27
Thuringia	Thu35	115	0.498775	0.5305124999999999	3.7921696142917773	Thu35
Thuringia	Thu39	228	0.5520625	0.5951125	4.514431923461165	Thu39
Thuringia	Thu37	302	0.5367625	0.5806	4.58250981053542	Thu37
Thuringia	Thu28	191	0.4653625	0.4801875	3.7991769161164104	Thu28
Thuringia	Thu36	253	0.502825	0.5727375	4.166542356285322	Thu36
Thuringia	Thu33	330	0.520975	0.567275	4.402830852219982	Thu33
Thuringia	Thu22	280	0.61225	0.619075	4.637380864173995	Thu22
Thuringia	Thu20	334	0.550125	0.5832125	4.574029355091894	Thu20
Thuringia	Thu26	245	0.5738375	0.6067	4.5266294544531425	Thu26
Thuringia	Thu25	73	0.5755	0.572875	4.529354680324794	Thu25
Thuringia	Thu23	146	0.588475	0.6156375000000001	4.3926539076574755	Thu23
Thuringia	Thu34	56	0.5952875	0.597325	4.370435291788143	Thu34
Thuringia	Thu32	385	0.496525	0.5677375	4.312394869073707	Thu32
Thuringia	Thu21	266	0.4607625	0.4887375	3.7896763884156095	Thu21
Thuringia	Thu29	140	0.5681375	0.5915374999999999	4.209786749318775	Thu29
Thuringia	Thu31	163	0.5286125	0.5769	4.165718139227955	Thu31
Thuringia	Thu30	183	0.4845625	0.488425	3.417858878799347	Thu30
Thuringia	Thu49	24	0.512425	0.5361	3.989225841253241	Thu49
