## Supplementary material for "The geometry of gametic dispersal in a flying mammal, *Rhinolophus hipposideros*": Table S2

offspring	father	fatherID	distance	offspringID	mother	motherID
M831	M831	139	0	3699	M831	285
M809	M831	139	11.7162865951159	3112	M809	1088
M1975	M1975	1097	0	4024	NA	NA
M1106	M1106	3571	0	2052	NA	NA
M831	M1102	3363	5.54589496097235	678	NA	NA
M1079	M1079	1522	0	1590	NA	NA
PP1	PP1	298	0	806	NA	NA
M831	M831	245	0	462	M831	226
M1106	M1106	2599	0	1008	M1106	2612
M1079	M1079	1522	0	1594	NA	NA
M1079	M1079	1504	0	2162	NA	NA
PP3	M1106	2599	0.688501335647245	2706	NA	NA
M813	M1106	2599	7.69070732401602	3382	NA	NA
M1079	M1079	1522	0	1588	NA	NA
M1975	M1975	1097	0	1343	M1975	2462
M1079	M1079	1504	0	1627	M1079	1451
M831	PP1	1389	19.9510751901992	275	NA	NA
PP1	PP1	1389	0	2289	PP1	327
M831	M831	139	0	3612	NA	NA
M1079	M1079	1504	0	1623	M1079	1451
M1079	M1079	1522	0	1642	M1079	1849
M1102	M831	245	5.54589496097235	2218	NA	NA
M831	M831	245	0	3631	M831	226
M831	M1079	1504	37.9969840961326	1974	NA	NA
M1975	M1975	1097	0	2080	M1975	1092
M1079	M1079	1522	0	1604	NA	NA
M1106	M1106	2599	0	3024	NA	NA
PP1	PP1	298	0	594	PP1	1031
M1112	PP1	298	15.1183229543013	3736	NA	NA
PP1	PP1	298	0	605	NA	NA
PP1	PP1	1389	0	942	NA	NA
M244	M809	1035	12.4683596594172	2038	NA	NA
M811	M809	1035	5.04395856330814	3127	M811	342
M244	M1106	3571	16.6865836824217	765	M244	585
M1102	M831	139	5.54589496097235	2203	NA	NA
M815	M809	1035	8.12584138208218	2116	NA	NA
M1102	M831	139	5.54589496097235	2234	M1102	1826
M1079	M831	139	37.9969840961326	2152	M1079	1497
M1106	M1551	2387	18.3934698808462	1002	NA	NA
M831	M1102	3363	5.54589496097235	3691	M831	2855
M1979	M1106	2599	18.9465109772316	2287	NA	NA
M1975	M1975	1808	0	1345	M1975	1085
M244	M1975	1808	24.4286741605974	2014	M244	505
M1102	M1975	1808	32.2237524733374	3350	NA	NA
M1102	M1102	3363	0	3364	NA	NA
M1551	M1551	2387	0	884	NA	NA
M831	M831	139	0	458	M831	285
M815	M1106	2599	10.1960279416473	813	NA	NA
M1079	M831	139	37.9969840961326	1631	NA	NA
M815	PP1	298	8.80214970369225	819	NA	NA
M1975	M1975	1837	0	2247	M1975	1072
M244	PP1	1389	17.3899023603931	3094	NA	NA
PP1	M1975	1837	15.0921392726624	2653	NA	NA
M831	M831	139	0	2859	NA	NA
M1106	M1106	2599	0	2065	M1106	2612
M1102	M1079	1501	32.6443132842583	3355	NA	NA
PP3	M1106	2599	0.688501335647245	1213	NA	NA
M815	M831	112	19.2931722976415	3056	M815	3047
M831	PP1	1389	19.9510751901992	2904	NA	NA
M1551	M1551	2387	0	950	NA	NA
M1551	M1079	1501	42.0490134810415	3955	M1551	637
M831	M831	245	0	1952	M831	226
PP1	M1975	1097	15.0921392726624	2306	NA	NA
M831	M831	112	0	2888	NA	NA
PP1	PP1	1389	0	2307	NA	NA
M1112	M831	112	17.3340569387504	2693	NA	NA
M1113	M1079	1501	55.5922883933455	3461	M1113	903
M1975	M1975	1837	0	4043	M1975	1072
M831	M831	139	0	2841	M831	2898
PP1	M1975	1837	15.0921392726624	2637	NA	NA
CXSGT	M1079	1501	3.8245899547104	2936	NA	NA
M1975	M1975	1097	0	4029	NA	NA
PP3	M1975	1837	13.6591725309532	1200	NA	NA
M1106	M1551	2387	18.3934698808462	2985	NA	NA
M1102	M1079	1501	32.6443132842583	3370	M1102	3871
M1106	M1079	1504	47.8198898712724	1061	M1106	688
M1975	M1975	1837	0	1367	NA	NA
M1106	M1079	1504	47.8198898712724	964	NA	NA
M1975	M1975	1073	0	1365	NA	NA
M831	PP1	298	19.9510751901992	3672	NA	NA
PP1	PP1	298	0	2660	NA	NA
M1551	M1975	1073	30.5424764947915	770	NA	NA
