## Supplementary material for "The geometry of gametic dispersal in a flying mammal, *Rhinolophus hipposideros*": Table S3

offspring	father	fatherID	distance	offspringID	mother	motherID
Thu21	Thu28	1222	5.72972390111796	46	NA	NA
Thu35	Thu35	426	0	108	NA	NA
Thu35	Thu35	426	0	427	NA	NA
Thu28	Thu30	1821	8.68801725205861	1776	NA	NA
Thu21	Thu30	1821	6.98881909953205	1783	NA	NA
Thu35	Thu35	426	0	2522	NA	NA
Thu35	Thu35	426	0	3052	NA	NA
Thu28	Thu28	1222	0	4148	NA	NA
Thu28	Thu30	1821	8.68801725205861	4329	NA	NA
Thu21	Thu21	1799	0	4462	NA	NA
Thu26	Thu32	64	33.8010447845711	388	NA	NA
Thu31	Thu32	64	46.7355685269251	400	NA	NA
Thu22	Thu22	869	0	922	NA	NA
Thu21	Thu28	1236	5.72972390111796	1220	NA	NA
Thu28	Thu30	1821	8.68801725205861	1648	NA	NA
Thu32	Thu32	64	0	1912	NA	NA
Thu35	Thu37	349	78.1416493664147	2071	Thu35	2382
Thu32	Thu32	64	0	2345	NA	NA
Thu26	Thu22	869	4.06083231498376	2412	NA	NA
Thu26	Thu22	869	4.06083231498376	3120	Thu26	2412
Thu28	Thu30	1821	8.68801725205861	4141	NA	NA
Thu37	Thu37	349	0	148	Thu23	2517
Thu32	Thu37	349	12.92108965814	239	NA	NA
Thu32	Thu37	349	12.92108965814	488	NA	NA
Thu32	Thu37	349	12.92108965814	1965	NA	NA
Thu22	Thu22	869	0	2392	NA	NA
Thu22	Thu22	869	0	2404	NA	NA
Thu23	Thu37	349	10.2145159427307	2542	NA	NA
Thu33	Thu37	349	18.2187817539965	2662	NA	NA
Thu36	Thu22	869	39.6230819504856	3610	Thu36	3832
Thu38	Thu20	156	8.85201314472582	505	NA	NA
Thu28	Thu28	1791	0	1793	NA	NA
Thu32	Thu32	64	0	53	NA	NA
Thu36	Thu32	283	4.92844036530481	249	NA	NA
Thu32	Thu32	283	0	2149	NA	NA
Thu26	Thu32	283	33.8010447845711	2601	NA	NA
Thu23	Thu37	349	10.2145159427307	538	NA	NA
Thu27	Thu32	64	4.27326556486453	96	Thu27	2773
Thu33	Thu33	4474	0	157	NA	NA
Thu31	Thu31	1006	0	375	NA	NA
Thu27	Thu20	156	28.0966754371321	491	NA	NA
Thu20	Thu20	156	0	504	NA	NA
Thu31	Thu31	1006	0	850	NA	NA
Thu22	Thu26	981	4.06083231498376	970	Thu26	2509
Thu28	Thu21	846	5.72972390111796	1114	NA	NA
Thu31	Thu31	1006	0	1266	NA	NA
Thu28	Thu21	1799	5.72972390111796	1823	NA	NA
Thu35	Thu35	161	0	2190	NA	NA
Thu31	Thu21	846	65.5522916474647	3061	NA	NA
Thu22	Thu26	981	4.06083231498376	3252	NA	NA
Thu34	Thu33	4474	27.7526390305197	3281	NA	NA
Thu31	Thu31	1006	0	3309	Thu31	3308
Thu31	Thu31	1006	0	3722	NA	NA
Thu22	Thu26	981	4.06083231498376	3731	NA	NA
Thu28	Thu28	1738	0	4259	Thu28	4257
Thu28	Thu21	846	5.72972390111796	4428	NA	NA
Thu29	Thu37	349	14.2959460971217	235	NA	NA
Thu21	Thu33	4474	92.3488554377585	1677	NA	NA
Thu37	Thu37	349	0	2645	Thu37	2700
Thu32	Thu37	349	12.92108965814	4434	NA	NA
Thu32	Thu26	981	33.8010447845711	3243	Thu20	3046
Thu25	Thu33	4474	27.305040902111	2411	NA	NA
