## Supplementary material for "The geometry of gametic dispersal in a flying mammal, *Rhinolophus hipposideros*": Table S4

Thu38	Thu27	Thu39	Thu37	Thu28	Thu36	Thu25	Thu32	Thu20	Thu26	Thu33	Thu23	Thu22	Thu29	Thu35	Thu34	Thu21	Thu31	Thu30
0	0.04474030357150554	0.020466229651335877	0.007521406286240549	0.23477784079521694	0.014305027787596713	0.04510261172784276	0.03248500541524054	0.018435796884211566	0.034666046413917954	0.008408457448784056	0.04307051859025639	0.02960750276458355	0.019110674770207916	0.1503656178021058	0.05646392048656175	0.18288427971079282	0.10128277157452771	0.21547078734197214
0.04474030357150554	0	0.015340610226227314	0.016949851486986526	0.25008126990765417	0.029801808827491113	0.023571959703030037	0.01947728261942954	0.03401740475064502	0.03251422332696822	0.02312678218432427	0.05881764842068785	0.025664854371427234	0.022684148366703048	0.189979307468952	0.037878421554717996	0.20930820350238036	0.12298571749503051	0.24742915869742624
0.020466229651335877	0.015340610226227314	0	0.003762210761815226	0.1997316319733608	0.025940282246689705	0.00568564457092734	0.021304043663870047	0.00943899372379656	0.019265127960851343	0.01883281167138595	0.026213587023641304	0.014887849454614362	0.013150236893112151	0.16608961800952657	0.028144002570024612	0.1699708604924698	0.09571950612757973	0.19125110668120235
0.007521406286240549	0.016949851486986526	0.003762210761815226	0	0.21786090959699303	0.012187672232474408	0.014075684506007536	0.019236148786530485	0.006305750368781038	0.02478836840482087	0.006108223127162485	0.0294450264032583	0.01855266738695612	0.01206635962445529	0.15746324743059936	0.02505342838712797	0.17969618316394112	0.11457294552423496	0.20721723023134558
0.23477784079521694	0.25008126990765417	0.1997316319733608	0.21786090959699303	0	0.24443451304219316	0.22858430876579242	0.22644621368227405	0.19654106339663477	0.1747538228352116	0.2085763164862777	0.20551052839212328	0.1925920194539107	0.20569891352145364	0.3800689349598909	0.24170802404690653	0.011844795635447436	0.10903954508684159	0.019883110760425378
0.014305027787596713	0.029801808827491113	0.025940282246689705	0.012187672232474408	0.24443451304219316	0	0.04719489003587813	0.028555953380337177	0.02541933158814044	0.03212262048009229	0.014671617025307844	0.03777445274218103	0.019980646881633212	0.021988389721956002	0.1514751119426572	0.0482049593451953	0.20282318812610456	0.11466816149350319	0.2293355482685661
0.04510261172784276	0.023571959703030037	0.00568564457092734	0.014075684506007536	0.22858430876579242	0.04719489003587813	0	0.02165316215013999	0.013812155533824836	0.04031130879546782	0.030837428573678067	0.03982756801697207	0.033737696503659334	0.01597857033616448	0.1955709046252436	0.03680098309495295	0.19837112068489166	0.11587433032219578	0.21966384482464105
0.03248500541524054	0.01947728261942954	0.021304043663870047	0.019236148786530485	0.22644621368227405	0.028555953380337177	0.02165316215013999	0	0.03463563738409328	0.04320026168996163	0.016679722155044346	0.05075877223571276	0.033443683010441566	0.02663928476680409	0.17558620853937243	0.0653286184429058	0.19641925864077467	0.10010404210559543	0.21390061839926627
0.018435796884211566	0.03401740475064502	0.00943899372379656	0.006305750368781038	0.19654106339663477	0.02541933158814044	0.013812155533824836	0.03463563738409328	0	0.016358600688082682	0.021261993884212883	0.025904601960411656	0.019995943818996716	0.003511626632687482	0.16087949350502936	0.017414801062940733	0.15332106037092516	0.11129252294222008	0.18318645451067958
0.034666046413917954	0.03251422332696822	0.019265127960851343	0.02478836840482087	0.1747538228352116	0.03212262048009229	0.04031130879546782	0.04320026168996163	0.016358600688082682	0	0.027771003297972947	0.031060609774241462	0.011944761268568872	0.013651683110835065	0.1725409810444234	0.011492978494160097	0.13856562236587064	0.09040644610992549	0.16833178152121225
0.008408457448784056	0.02312678218432427	0.01883281167138595	0.006108223127162485	0.2085763164862777	0.014671617025307844	0.030837428573678067	0.016679722155044346	0.021261993884212883	0.027771003297972947	0	0.036795289910903084	0.02569277263891726	0.019961490672726977	0.16230068562356803	0.046751929641020214	0.1677522330422251	0.11183382722216187	0.2019971527094457
0.04307051859025639	0.05881764842068785	0.026213587023641304	0.0294450264032583	0.20551052839212328	0.03777445274218103	0.03982756801697207	0.05075877223571276	0.025904601960411656	0.031060609774241462	0.036795289910903084	0	0.017943584082988333	0.024256261543727568	0.1655831870746267	0.03590469544711966	0.18294986823902223	0.11739564329922632	0.18765403249494186
0.02960750276458355	0.025664854371427234	0.014887849454614362	0.01855266738695612	0.1925920194539107	0.019980646881633212	0.033737696503659334	0.033443683010441566	0.019995943818996716	0.011944761268568872	0.02569277263891726	0.017943584082988333	0	0.013900744266110238	0.1446598627265637	0.022268922167098634	0.1608682683342686	0.09934931883279302	0.1737352185442142
0.019110674770207916	0.022684148366703048	0.013150236893112151	0.01206635962445529	0.20569891352145364	0.021988389721956002	0.01597857033616448	0.02663928476680409	0.003511626632687482	0.013651683110835065	0.019961490672726977	0.024256261543727568	0.013900744266110238	0	0.16847947686838027	0.02540629289102561	0.15434862421791395	0.09415534136117268	0.18201779475422683
0.1503656178021058	0.189979307468952	0.16608961800952657	0.15746324743059936	0.3800689349598909	0.1514751119426572	0.1955709046252436	0.17558620853937243	0.16087949350502936	0.1725409810444234	0.16230068562356803	0.1655831870746267	0.1446598627265637	0.16847947686838027	0	0.21413732060676924	0.33570333210286885	0.1870491523740675	0.33159831201667134
0.05646392048656175	0.037878421554717996	0.028144002570024612	0.02505342838712797	0.24170802404690653	0.0482049593451953	0.03680098309495295	0.0653286184429058	0.017414801062940733	0.011492978494160097	0.046751929641020214	0.03590469544711966	0.022268922167098634	0.02540629289102561	0.21413732060676924	0	0.1982174582697226	0.15736965553585022	0.2384157649485001
0.18288427971079282	0.20930820350238036	0.1699708604924698	0.17969618316394112	0.011844795635447436	0.20282318812610456	0.19837112068489166	0.19641925864077467	0.15332106037092516	0.13856562236587064	0.1677522330422251	0.18294986823902223	0.1608682683342686	0.15434862421791395	0.33570333210286885	0.1982174582697226	0	0.08942553582455946	0.02193935406282786
0.10128277157452771	0.12298571749503051	0.09571950612757973	0.11457294552423496	0.10903954508684159	0.11466816149350319	0.11587433032219578	0.10010404210559543	0.11129252294222008	0.09040644610992549	0.11183382722216187	0.11739564329922632	0.09934931883279302	0.09415534136117268	0.1870491523740675	0.15736965553585022	0.08942553582455946	0	0.09136361608956836
0.21547078734197214	0.24742915869742624	0.19125110668120235	0.20721723023134558	0.019883110760425378	0.2293355482685661	0.21966384482464105	0.21390061839926627	0.18318645451067958	0.16833178152121225	0.2019971527094457	0.18765403249494186	0.1737352185442142	0.18201779475422683	0.33159831201667134	0.2384157649485001	0.02193935406282786	0.09136361608956836	0
